# ASYMMETRIC EXPRESSION OF ARGONAUTES IN ARABIDOPSIS REPRODUCTIVE TISSUES

**DOI:** 10.1101/2020.05.18.102863

**Authors:** PE Jullien, DMV Bonnet, N Pumplin, JA Schröder, O Voinnet

**Affiliations:** Institute of Plant Sciences, University of Bern, Bern, Switzerland; Institute of Molecular Plant Biology, Swiss Federal Institute of Technology Zurich (ETH-Zurich), Zurich, Switzerland

**Keywords:** Argonautes, small RNA, reproduction, Gametes, endosperm, embryo

## Abstract

During sexual reproduction, development of a totipotent zygote from the fusion of highly differentiated gametes is accompanied by dynamic regulation of gene expression. This notably involves RNA silencing operated by Argonautes (AGO) effector proteins. While AGOs’ roles during *Arabidopsis* somatic life have been extensively investigated, less is known about their expression during reproduction, which proceeds via double-fertilization of an egg and a central cell, leading respectively to the embryo and a supportive tissue known as endosperm. Using full-locus translational reporters for all ten *Arabidopsis* AGOs, we uncover cell-specific expression patterns and AGO-intrinsic subcellular localizations in reproductive tissues. However, while some *Arabidopsis* AGOs are enriched in both male and female gametes, *i*.*e*. sperm and egg cells, they are comparably low-expressed in accessory, *i*.*e*. vegetative and central cells. Likewise, following fertilization, several AGOs are expressed in the early embryo, yet below detection in the early endosperm. Thus, there is pre- and post-fertilization asymmetry between the embryo and endosperm lineages. Later during embryo development, AGO9, AGO5 and AGO7 are restricted to the apical embryonic meristem in contrast to AGO1, AGO4, AGO6 and AGO10. Beside shedding light onto potential roles for RNA silencing during *Arabidopsis* reproduction, the plant material generated here should constitute a valuable asset enabling functional AGOs studies in many tissues beyond those involved in reproduction.

**Summary statement:** Arabidopsis genome encodes ten Argonautes proteins showing distinct expression pattern as well as intracellular localisation during sexual reproduction.
