## Supplementary material for "ASYMMETRIC EXPRESSION OF ARGONAUTES IN ARABIDOPSIS REPRODUCTIVE TISSUES": Table S1

### Sheet: Sheet1
name	sequence	AGO
Ago1CDS_2r-3_F:	GGGGACAGCTTTCTTGTACAAAGTGGGAATGGTGAGAAAGAGAAGAACGGATG	AGO1
Ago1CDS_2r-3_R:	GGGGACAACTTTGTATAATAAAGTTGGGCAAACGCATGAAATCAGTGA	AGO1
pAgo1_4-1r_F:	GGGGACAACTTTGTATAGAAAAGTTGTGACAGCCACCACATTCCTAAAG	AGO1
pAgo1_4-1r_R:	GGGGACTGCTTTTTTGTACAAACTTGATGATTCCTGTGAAAATAACACAACC	AGO1
NP073_pAgo10_4-1r_F	GGGG ACA ACT TTG TAT AGA AAA GTT G atAGGCCGGTGGTTTGCA	AGO10
NP074_pAgo10_4-1r_R	GGGG AC TGC TTT TTT GTA CAA ACT TG tttttgttgtttggattttcaaaaac	AGO10
NP075_Ago10_2r-3_F	GGGG ACA GCT TTC TTG TAC AAA GTG Gga ATGCCGATTAGGCAAATGAA	AGO10
NP076_Ago10_2r-3_R	GGGG AC AAC TTT GTA TAA TAA AGT TG catcccgcgggttaaaatc	AGO10
Ago2CDS_2r-3_F	GGGG ACA GCT TTC TTG TAC AAA GTG Gga ATGGAGAGAGGTGGTTATCGAGGA	AGO2
Ago2CDS_2r-3_R	GGGG AC AAC TTT GTA TAA TAA AGT tg tggtagtccacaaggggca	AGO2
pAgo2_4-1r_F	GGGG ACA ACT TTG TAT AGA AAA GTT G cacaatttggtattgtgcatccg	AGO2
pAgo2_4-1r_R	GGGG AC TGC TTT TTT GTA CAA ACT TG tggatctgatcgggaaacactg	AGO2
PJ-0007-AttB4-pAGO3	ggggacaactttgtatagaaaagttgctcagaacatgactattactgactgac	AGO3
PJ-0017-AttB1r-pAGO3	GGGGACTGCTTTTTTGTACAAACTTGCGGTATTTGACTGGATACGGTCGGGA	AGO3
PJ-0027-AttB2r-AGO3	ggggacagctttcttgtacaaagtgg ct atggatcgaggtggttaccgaggag	AGO3
PJ-0031-AttB3-AGO3	GGGGACAACTTTGTATAATAAAGTTGC TAAAATGTGAATAAGATAGAGTATA	AGO3
PJ-0232-AttB4-pAGO4	GGGGACAACTTTGTATAGAAAAGTTGCTTGTCCGATACTCTCATGT	AGO4
PJ-0233-AttB1r-pAGO4	GGGGACTGCTTTTTTGTACAAACTTGCCTCCTGCTCAAAGAAACC	AGO4
PJ-0234-AttB2r-AGO4	GGGGACAGCTTTCTTGTACAAAGTGG CTATGGATTCAACAAATGGT	AGO4
PJ-0235-AttB3-AGO4	GGGGACAACTTTGTATAATAAAGTTGCAAC TATTAAAGTTTGAGACACAT	AGO4
PJ-0009-AttB4-pAGO5	ggggacaactttgtatagaaaagttgctcacaaatccatttacaaatttaatt	AGO5
PJ-0019-AttB1r-pAGO5	GGGGACTGCTTTTTTGTACAAACTTGCTGTAGCGGAAAGCTTCCCAAAGTAG	AGO5
PJ-0029-AttB2r-AGO5	ggggacagctttcttgtacaaagtgg ctatgtcaaatcgtggtggtggtggtc	AGO5
PJ-0033-AttB3-AGO5	GGGGACAACTTTGTATAATAAAGTTGCAACAAAATGATTAAAGCCAGTGTTT	AGO5
PJ-0317-pAGO6_AttB1r	GGGGACTGCTTTTTTGTACAAACTTGC CCTTCCAGGGGAAAATAATCTGCAA	AGO6
PJ-0318-pAGO6_AttB4	GGGGACAACTTTGTATAGAAAAGTTGCT TGAGAAAGCAAACTTAAAGAGGAAA	AGO6
PJ-0319-AGO6_AttB2r	GGGGACAGCTTTCTTGTACAAAGTGGCT ATGGAGACATCTTCATCTCTGCCAC	AGO6
PJ-0320-AGO6_AttB3	GGGGACAACTTTGTATAATAAAGTTGC TTTAGGAGCTTAAACACGAAGAAGA	AGO6
PJ-0010-AttB4-pAGO8	ggggacaactttgtatagaaaagttgctaaagatctgtttgttgaaagggaat	AGO8
PJ-0020-AttB1r-pAGO8	GGGGACTGCTTTTTTGTACAAACTTGCTTCTCGGCCTCCAGATGTTATGCGT	AGO8
PJ-0030-AttB2r-AGO8	ggggacagctttcttgtacaaagtgg ctatggatacgactctaccgcctcctc	AGO8
PJ-0034-AttB3-AGO8	GGGGACAACTTTGTATAATAAAGTTGCATCGGTTGTGATTCCTTCTTCACCG	AGO8
PJ-0008-AttB4-pAGO9	ggggacaactttgtatagaaaagttgcttttgaggtgatgacaaaaaaaaaat	AGO9
PJ-0018-AttB1r-pAGO9	GGGGACTGCTTTTTTGTACAAACTTGCCTCTGGGATACAAATATCAGAAGGT	AGO9
PJ-0028-AttB2r-AGO9	ggggacagctttcttgtacaaagtgg ctatggattctgatgaaccgaatggga	AGO9
PJ-0032-AttB3-AGO9	GGGGACAACTTTGTATAATAAAGTTGC ACAATTTTATATAGATAGTACATTT	AGO9
GFP 1-2 F	GGGGACAAGTTTGTACAAAAAAGCAGGCTTAATGGTGAGCAAGGGCGAGGA	GFP
GFP 1-2 R	GGGGACCACTTTGTACAAGAAAGCTGGGTCTCCCTTGTACAGCTCGTCCATGCCG	GFP
mcherry_1-2_F:	GGGGACAAGTTTGTACAAAAAAGCAGGCTTAATGGTGAGCAAGGGCGAG	mCherry
mcherry_1-2_R:	GGGGACCACTTTGTACAAGAAAGCTGGGTCTCCCTTGTACAGCTCGTCCATGC	mCherry
